# Species-specific satellite DNA composition dictates PRC1-mediated pericentric heterochromatin

**DOI:** 10.1101/2024.10.11.617947

**Authors:** Piero Lamelza, Malena Parrado, Michael A. Lampson

## Abstract

Pericentromeres are heterochromatic regions adjacent to centromeres that ensure accurate chromosome segregation. Despite their conserved function, they are composed of rapidly evolving A/T-rich satellite DNA. This paradoxical observation is partially resolved by epigenetic mechanisms that maintain H3K9me3-based heterochromatin, independent of specific DNA sequences. However, these mechanisms can function only after H3K9me3 has already been established, and this mark is absent from paternal chromatin in the mouse zygote. It is unknown how variation in satellite DNA sequence impacts alternative forms of heterochromatin at this earliest stage of life. Here we show functional consequences of satellite DNA variation for pericentric heterochromatin formation, recruitment of the Chromosome Passenger Complex (CPC), and interactions with the mitotic spindle. The AT-hook of Polycomb Repressive Complex 1 (PRC1) directly recognizes A/T-rich satellite DNA and packages it in H2AK119ub1 heterochromatin. By fertilizing *M. musculus* eggs with sperm from other mouse species, we show that divergent satellite sequences differ in their ability to bind PRC1, resulting in differences in H2AK119ub1 heterochromatin formation on mitotic chromosomes. Furthermore, we find that satellites that robustly form H2AK119ub1 inhibit molecular pathways that recruit the CPC to pericentromeres, increasing microtubule forces on kinetochores during mitosis. Our results provide a direct link between satellite DNA composition and pericentromere function and highlight early embryogenesis as a critical point in development that is sensitive to satellite DNA evolution.
