## Supplementary material for "Species-specific satellite DNA composition dictates PRC1-mediated pericentric heterochromatin": Table S1

### Sheet: Sheet1
input DNA	input Cbx2 AT-hook peptide	Competing A/T runs	Model output	AT-hook bound A/T run	ipTM	pTM	Sequence AT-hook spans
GGGGAAAAGGGGAAATGGGG	RKRGKRPRGRPRKHTVTSS	AAAA-AAAT	0	AAAT	0.49	0.51	n.d.
GGGGAAAAGGGGAAATGGGG	RKRGKRPRGRPRKHTVTSS	AAAA-AAAT	1	AAAT	0.49	0.51	n.d.
GGGGAAAAGGGGAAATGGGG	RKRGKRPRGRPRKHTVTSS	AAAA-AAAT	2	AAAT	0.48	0.5	n.d.
GGGGAAAAGGGGAAATGGGG	RKRGKRPRGRPRKHTVTSS	AAAA-AAAT	3	AAAT	0.47	0.5	n.d.
GGGGAAAAGGGGAAATGGGG	RKRGKRPRGRPRKHTVTSS	AAAA-AAAT	4	AAAT	0.46	0.49	n.d.
GGGGAAAAGGGGAATAGGGG	RKRGKRPRGRPRKHTVTSS	AAAA-AATA	0	AAAA	0.5	0.53	n.d.
GGGGAAAAGGGGAATAGGGG	RKRGKRPRGRPRKHTVTSS	AAAA-AATA	1	AAAA	0.5	0.53	n.d.
GGGGAAAAGGGGAATAGGGG	RKRGKRPRGRPRKHTVTSS	AAAA-AATA	2	AAAA	0.47	0.49	n.d.
GGGGAAAAGGGGAATAGGGG	RKRGKRPRGRPRKHTVTSS	AAAA-AATA	3	AAAA	0.47	0.49	n.d.
GGGGAAAAGGGGAATAGGGG	RKRGKRPRGRPRKHTVTSS	AAAA-AATA	4	AAAA	0.46	0.48	n.d.
GGGGAAAAGGGGAATTGGGG	RKRGKRPRGRPRKHTVTSS	AAAA-AATT	0	AAAA	0.5	0.52	n.d.
GGGGAAAAGGGGAATTGGGG	RKRGKRPRGRPRKHTVTSS	AAAA-AATT	1	AAAA	0.5	0.52	n.d.
GGGGAAAAGGGGAATTGGGG	RKRGKRPRGRPRKHTVTSS	AAAA-AATT	2	AAAA	0.49	0.51	n.d.
GGGGAAAAGGGGAATTGGGG	RKRGKRPRGRPRKHTVTSS	AAAA-AATT	3	AAAA	0.48	0.5	n.d.
GGGGAAAAGGGGAATTGGGG	RKRGKRPRGRPRKHTVTSS	AAAA-AATT	4	AAAA	0.47	0.5	n.d.
GGGGAAAAGGGGATAAGGGG	RKRGKRPRGRPRKHTVTSS	AAAA-ATAA	0	AAAA	0.52	0.54	n.d.
GGGGAAAAGGGGATAAGGGG	RKRGKRPRGRPRKHTVTSS	AAAA-ATAA	1	AAAA	0.5	0.53	n.d.
GGGGAAAAGGGGATAAGGGG	RKRGKRPRGRPRKHTVTSS	AAAA-ATAA	2	AAAA	0.5	0.53	n.d.
GGGGAAAAGGGGATAAGGGG	RKRGKRPRGRPRKHTVTSS	AAAA-ATAA	3	AAAA	0.48	0.5	n.d.
GGGGAAAAGGGGATAAGGGG	RKRGKRPRGRPRKHTVTSS	AAAA-ATAA	4	AAAA	0.46	0.49	n.d.
GGGGAAAAGGGGATATGGGG	RKRGKRPRGRPRKHTVTSS	AAAA-ATAT	0	AAAA	0.51	0.53	n.d.
GGGGAAAAGGGGATATGGGG	RKRGKRPRGRPRKHTVTSS	AAAA-ATAT	1	AAAA	0.48	0.51	n.d.
GGGGAAAAGGGGATATGGGG	RKRGKRPRGRPRKHTVTSS	AAAA-ATAT	2	AAAA	0.48	0.5	n.d.
GGGGAAAAGGGGATATGGGG	RKRGKRPRGRPRKHTVTSS	AAAA-ATAT	3	AAAA	0.46	0.49	n.d.
GGGGAAAAGGGGATATGGGG	RKRGKRPRGRPRKHTVTSS	AAAA-ATAT	4	AAAA	0.44	0.46	n.d.
GGGGAAAAGGGGTAAAGGGG	RKRGKRPRGRPRKHTVTSS	AAAA-TAAA	0	AAAA	0.53	0.56	n.d.
GGGGAAAAGGGGTAAAGGGG	RKRGKRPRGRPRKHTVTSS	AAAA-TAAA	1	AAAA	0.53	0.55	n.d.
GGGGAAAAGGGGTAAAGGGG	RKRGKRPRGRPRKHTVTSS	AAAA-TAAA	2	AAAA	0.51	0.54	n.d.
GGGGAAAAGGGGTAAAGGGG	RKRGKRPRGRPRKHTVTSS	AAAA-TAAA	3	AAAA	0.5	0.53	n.d.
GGGGAAAAGGGGTAAAGGGG	RKRGKRPRGRPRKHTVTSS	AAAA-TAAA	4	AAAA	0.5	0.5	n.d.
GGGGAAAAGGGGTAATGGGG	RKRGKRPRGRPRKHTVTSS	AAAA-TAAT	0	AAAA	0.52	0.54	n.d.
GGGGAAAAGGGGTAATGGGG	RKRGKRPRGRPRKHTVTSS	AAAA-TAAT	1	AAAA	0.51	0.54	n.d.
GGGGAAAAGGGGTAATGGGG	RKRGKRPRGRPRKHTVTSS	AAAA-TAAT	2	AAAA	0.5	0.53	n.d.
GGGGAAAAGGGGTAATGGGG	RKRGKRPRGRPRKHTVTSS	AAAA-TAAT	3	AAAA	0.49	0.52	n.d.
GGGGAAAAGGGGTAATGGGG	RKRGKRPRGRPRKHTVTSS	AAAA-TAAT	4	AAAA	0.48	0.5	n.d.
GGGGAAAAGGGGTATAGGGG	RKRGKRPRGRPRKHTVTSS	AAAA-TATA	0	AAAA	0.51	0.54	n.d.
GGGGAAAAGGGGTATAGGGG	RKRGKRPRGRPRKHTVTSS	AAAA-TATA	1	AAAA	0.49	0.52	n.d.
GGGGAAAAGGGGTATAGGGG	RKRGKRPRGRPRKHTVTSS	AAAA-TATA	2	AAAA	0.48	0.5	n.d.
GGGGAAAAGGGGTATAGGGG	RKRGKRPRGRPRKHTVTSS	AAAA-TATA	3	AAAA	0.46	0.49	n.d.
GGGGAAAAGGGGTATAGGGG	RKRGKRPRGRPRKHTVTSS	AAAA-TATA	4	AAAA	0.45	0.48	n.d.
GGGGAAAAGGGGTTAAGGGG	RKRGKRPRGRPRKHTVTSS	AAAA-TTAA	0	AAAA	0.52	0.55	n.d.
GGGGAAAAGGGGTTAAGGGG	RKRGKRPRGRPRKHTVTSS	AAAA-TTAA	1	AAAA	0.52	0.54	n.d.
GGGGAAAAGGGGTTAAGGGG	RKRGKRPRGRPRKHTVTSS	AAAA-TTAA	2	AAAA	0.51	0.54	n.d.
GGGGAAAAGGGGTTAAGGGG	RKRGKRPRGRPRKHTVTSS	AAAA-TTAA	3	AAAA	0.5	0.53	n.d.
GGGGAAAAGGGGTTAAGGGG	RKRGKRPRGRPRKHTVTSS	AAAA-TTAA	4	AAAA	0.5	0.5	n.d.
GGGGAAAAAGGGGAAAATGGGG	RKRGKRPRGRPRKHTVTSS	AAAAA-AAAAT	0	AAAAT	0.51	0.53	n.d.
GGGGAAAAAGGGGAAAATGGGG	RKRGKRPRGRPRKHTVTSS	AAAAA-AAAAT	1	AAAAT	0.51	0.52	n.d.
GGGGAAAAAGGGGAAAATGGGG	RKRGKRPRGRPRKHTVTSS	AAAAA-AAAAT	2	AAAAT	0.5	0.52	n.d.
GGGGAAAAAGGGGAAAATGGGG	RKRGKRPRGRPRKHTVTSS	AAAAA-AAAAT	3	AAAAT	0.49	0.51	n.d.
GGGGAAAAAGGGGAAAATGGGG	RKRGKRPRGRPRKHTVTSS	AAAAA-AAAAT	4	AAAAT	0.49	0.5	n.d.
GGGGAAAAAAGGGGAAAAATGGGG	RKRGKRPRGRPRKHTVTSS	AAAAAA-AAAAAT	0	AAAAAT	0.49	0.5	(A?)AAAT
GGGGAAAAAAGGGGAAAAATGGGG	RKRGKRPRGRPRKHTVTSS	AAAAAA-AAAAAT	1	AAAAAT	0.49	0.5	(A?)AAAT
GGGGAAAAAAGGGGAAAAATGGGG	RKRGKRPRGRPRKHTVTSS	AAAAAA-AAAAAT	2	AAAAAT	0.48	0.5	(A?)AAAT
GGGGAAAAAAGGGGAAAAATGGGG	RKRGKRPRGRPRKHTVTSS	AAAAAA-AAAAAT	3	AAAAAT	0.48	0.49	(A?)AAAT
GGGGAAAAAAGGGGAAAAATGGGG	RKRGKRPRGRPRKHTVTSS	AAAAAA-AAAAAT	4	AAAAAT	0.46	0.47	(A?)AAAT
GGGGAAAAATGGGGAAAAAAGGGG	RKRGKRPRGRPRKHTVTSS	AAAAAT-AAAAAA	0	AAAAAT	0.55	0.56	(A?)AAAT
GGGGAAAAATGGGGAAAAAAGGGG	RKRGKRPRGRPRKHTVTSS	AAAAAT-AAAAAA	1	AAAAAT	0.54	0.56	(A?)AAAT
GGGGAAAAATGGGGAAAAAAGGGG	RKRGKRPRGRPRKHTVTSS	AAAAAT-AAAAAA	2	AAAAAT	0.54	0.56	(A?)AAAT
GGGGAAAAATGGGGAAAAAAGGGG	RKRGKRPRGRPRKHTVTSS	AAAAAT-AAAAAA	3	AAAAAT	0.54	0.55	(A?)AAAT
GGGGAAAAATGGGGAAAAAAGGGG	RKRGKRPRGRPRKHTVTSS	AAAAAT-AAAAAA	4	AAAAAT	0.53	0.55	(A?)AAAT
GGGGAAAAATGGGGAAAATTGGGG	RKRGKRPRGRPRKHTVTSS	AAAAAT-AAAATT	0	AAAAAT	0.55	0.56	AAAAT
GGGGAAAAATGGGGAAAATTGGGG	RKRGKRPRGRPRKHTVTSS	AAAAAT-AAAATT	1	AAAAAT	0.55	0.56	AAAAT
GGGGAAAAATGGGGAAAATTGGGG	RKRGKRPRGRPRKHTVTSS	AAAAAT-AAAATT	2	AAAAAT	0.55	0.56	AAAAT
GGGGAAAAATGGGGAAAATTGGGG	RKRGKRPRGRPRKHTVTSS	AAAAAT-AAAATT	3	AAAAAT	0.52	0.53	AAAAT
GGGGAAAAATGGGGAAAATTGGGG	RKRGKRPRGRPRKHTVTSS	AAAAAT-AAAATT	4	AAAAAT	0.52	0.53	AAAAT
GGGGAAAAATGGGGAAATATGGGG	RKRGKRPRGRPRKHTVTSS	AAAAAT-AAATAT	0	AAAAAT	0.54	0.55	AAAAT
GGGGAAAAATGGGGAAATATGGGG	RKRGKRPRGRPRKHTVTSS	AAAAAT-AAATAT	1	AAAAAT	0.53	0.54	AAAAT
GGGGAAAAATGGGGAAATATGGGG	RKRGKRPRGRPRKHTVTSS	AAAAAT-AAATAT	2	AAAAAT	0.52	0.53	AAAAT
GGGGAAAAATGGGGAAATATGGGG	RKRGKRPRGRPRKHTVTSS	AAAAAT-AAATAT	3	AAAAAT	0.49	0.5	AAAAT
GGGGAAAAATGGGGAAATATGGGG	RKRGKRPRGRPRKHTVTSS	AAAAAT-AAATAT	4	AAAAAT	0.49	0.5	AAAAT
GGGGAAAAATGGGGAATAATGGGG	RKRGKRPRGRPRKHTVTSS	AAAAAT-AATAAT	0	AAAAAT	0.55	0.56	(A?)AAAT
GGGGAAAAATGGGGAATAATGGGG	RKRGKRPRGRPRKHTVTSS	AAAAAT-AATAAT	1	AAAAAT	0.54	0.56	(A?)AAAT
GGGGAAAAATGGGGAATAATGGGG	RKRGKRPRGRPRKHTVTSS	AAAAAT-AATAAT	2	AAAAAT	0.54	0.55	(A?)AAAT
GGGGAAAAATGGGGAATAATGGGG	RKRGKRPRGRPRKHTVTSS	AAAAAT-AATAAT	3	AAAAAT	0.53	0.54	(A?)AAAT
GGGGAAAAATGGGGAATAATGGGG	RKRGKRPRGRPRKHTVTSS	AAAAAT-AATAAT	4	AAAAAT	0.52	0.53	(A?)AAAT
GGGGAAAAATGGGGATATTAGGGG	RKRGKRPRGRPRKHTVTSS	AAAAAT-ATATTA	0	AAAAAT	0.52	0.53	AAAAT
GGGGAAAAATGGGGATATTAGGGG	RKRGKRPRGRPRKHTVTSS	AAAAAT-ATATTA	1	AAAAAT	0.51	0.52	AAAA(T?)
GGGGAAAAATGGGGATATTAGGGG	RKRGKRPRGRPRKHTVTSS	AAAAAT-ATATTA	2	AAAAAT	0.51	0.52	AAAT
GGGGAAAAATGGGGATATTAGGGG	RKRGKRPRGRPRKHTVTSS	AAAAAT-ATATTA	3	AAAAAT	0.46	0.47	AAAAT
GGGGAAAAATGGGGATATTAGGGG	RKRGKRPRGRPRKHTVTSS	AAAAAT-ATATTA	4	AAAAAT	0.45	0.46	AAAAT
GGGGAAAAATGGGGATTTTAGGGG	RKRGKRPRGRPRKHTVTSS	AAAAAT-ATTTTA	0	AAAAAT	0.51	0.51	AAAAT
GGGGAAAAATGGGGATTTTAGGGG	RKRGKRPRGRPRKHTVTSS	AAAAAT-ATTTTA	1	AAAAAT	0.5	0.51	AAAT
GGGGAAAAATGGGGATTTTAGGGG	RKRGKRPRGRPRKHTVTSS	AAAAAT-ATTTTA	2	AAAAAT	0.48	0.49	AAAAT
GGGGAAAAATGGGGATTTTAGGGG	RKRGKRPRGRPRKHTVTSS	AAAAAT-ATTTTA	3	AAAAAT	0.48	0.48	AAAA
GGGGAAAAATGGGGATTTTAGGGG	RKRGKRPRGRPRKHTVTSS	AAAAAT-ATTTTA	4	AAAAAT	0.45	0.46	AAAAT
GGGGAAAATGGGGAAAAAGGGG	RKRGKRPRGRPRKHTVTSS	AAAAT-AAAAA	0	AAAAT	0.54	0.56	n.d.
GGGGAAAATGGGGAAAAAGGGG	RKRGKRPRGRPRKHTVTSS	AAAAT-AAAAA	1	AAAAT	0.54	0.56	n.d.
GGGGAAAATGGGGAAAAAGGGG	RKRGKRPRGRPRKHTVTSS	AAAAT-AAAAA	2	AAAAT	0.54	0.55	n.d.
GGGGAAAATGGGGAAAAAGGGG	RKRGKRPRGRPRKHTVTSS	AAAAT-AAAAA	3	AAAAT	0.54	0.54	n.d.
GGGGAAAATGGGGAAAAAGGGG	RKRGKRPRGRPRKHTVTSS	AAAAT-AAAAA	4	AAAAT	0.52	0.53	n.d.
GGGGAAAATGGGGAAATAGGGG	RKRGKRPRGRPRKHTVTSS	AAAAT-AAATA	0	AAAAT	0.53	0.54	n.d.
GGGGAAAATGGGGAAATAGGGG	RKRGKRPRGRPRKHTVTSS	AAAAT-AAATA	1	AAAAT	0.53	0.54	n.d.
GGGGAAAATGGGGAAATAGGGG	RKRGKRPRGRPRKHTVTSS	AAAAT-AAATA	2	AAAAT	0.52	0.53	n.d.
GGGGAAAATGGGGAAATAGGGG	RKRGKRPRGRPRKHTVTSS	AAAAT-AAATA	3	AAAAT	0.51	0.52	n.d.
GGGGAAAATGGGGAAATAGGGG	RKRGKRPRGRPRKHTVTSS	AAAAT-AAATA	4	AAAAT	0.5	0.51	n.d.
GGGGAAAATGGGGAAATTGGGG	RKRGKRPRGRPRKHTVTSS	AAAAT-AAATT	0	AAAAT	0.52	0.53	n.d.
GGGGAAAATGGGGAAATTGGGG	RKRGKRPRGRPRKHTVTSS	AAAAT-AAATT	1	AAAAT	0.52	0.53	n.d.
GGGGAAAATGGGGAAATTGGGG	RKRGKRPRGRPRKHTVTSS	AAAAT-AAATT	2	AAAAT	0.52	0.53	n.d.
GGGGAAAATGGGGAAATTGGGG	RKRGKRPRGRPRKHTVTSS	AAAAT-AAATT	3	AAAAT	0.51	0.52	n.d.
GGGGAAAATGGGGAAATTGGGG	RKRGKRPRGRPRKHTVTSS	AAAAT-AAATT	4	AAAAT	0.49	0.5	n.d.
GGGGAAAATGGGGAATAAGGGG	RKRGKRPRGRPRKHTVTSS	AAAAT-AATAA	0	AAAAT	0.54	0.55	n.d.
GGGGAAAATGGGGAATAAGGGG	RKRGKRPRGRPRKHTVTSS	AAAAT-AATAA	1	AAAAT	0.53	0.54	n.d.
GGGGAAAATGGGGAATAAGGGG	RKRGKRPRGRPRKHTVTSS	AAAAT-AATAA	2	AAAAT	0.52	0.54	n.d.
GGGGAAAATGGGGAATAAGGGG	RKRGKRPRGRPRKHTVTSS	AAAAT-AATAA	3	AAAAT	0.51	0.53	n.d.
GGGGAAAATGGGGAATAAGGGG	RKRGKRPRGRPRKHTVTSS	AAAAT-AATAA	4	AAAAT	0.51	0.53	n.d.
GGGGAAAATGGGGAATATGGGG	RKRGKRPRGRPRKHTVTSS	AAAAT-AATAT	0	AAAAT	0.53	0.54	n.d.
GGGGAAAATGGGGAATATGGGG	RKRGKRPRGRPRKHTVTSS	AAAAT-AATAT	1	AAAAT	0.52	0.53	n.d.
GGGGAAAATGGGGAATATGGGG	RKRGKRPRGRPRKHTVTSS	AAAAT-AATAT	2	AAAAT	0.52	0.53	n.d.
GGGGAAAATGGGGAATATGGGG	RKRGKRPRGRPRKHTVTSS	AAAAT-AATAT	3	AAAAT	0.5	0.51	n.d.
GGGGAAAATGGGGAATATGGGG	RKRGKRPRGRPRKHTVTSS	AAAAT-AATAT	4	AAAAT	0.48	0.49	n.d.
GGGGAAAATGGGGATTAAGGGG	RKRGKRPRGRPRKHTVTSS	AAAAT-ATTAA	0	AAAAT	0.52	0.54	n.d.
GGGGAAAATGGGGATTAAGGGG	RKRGKRPRGRPRKHTVTSS	AAAAT-ATTAA	1	AAAAT	0.52	0.53	n.d.
GGGGAAAATGGGGATTAAGGGG	RKRGKRPRGRPRKHTVTSS	AAAAT-ATTAA	2	AAAAT	0.5	0.52	n.d.
GGGGAAAATGGGGATTAAGGGG	RKRGKRPRGRPRKHTVTSS	AAAAT-ATTAA	3	AAAAT	0.5	0.51	n.d.
GGGGAAAATGGGGATTAAGGGG	RKRGKRPRGRPRKHTVTSS	AAAAT-ATTAA	4	AAAAT	0.49	0.5	n.d.
GGGGAAAATGGGGTAAAAGGGG	RKRGKRPRGRPRKHTVTSS	AAAAT-TAAAA	0	AAAAT	0.55	0.56	n.d.
GGGGAAAATGGGGTAAAAGGGG	RKRGKRPRGRPRKHTVTSS	AAAAT-TAAAA	1	AAAAT	0.54	0.56	n.d.
GGGGAAAATGGGGTAAAAGGGG	RKRGKRPRGRPRKHTVTSS	AAAAT-TAAAA	2	AAAAT	0.54	0.55	n.d.
GGGGAAAATGGGGTAAAAGGGG	RKRGKRPRGRPRKHTVTSS	AAAAT-TAAAA	3	AAAAT	0.53	0.55	n.d.
GGGGAAAATGGGGTAAAAGGGG	RKRGKRPRGRPRKHTVTSS	AAAAT-TAAAA	4	AAAAT	0.53	0.54	n.d.
GGGGAAAATGGGGTAATAGGGG	RKRGKRPRGRPRKHTVTSS	AAAAT-TAATA	0	AAAAT	0.53	0.54	n.d.
GGGGAAAATGGGGTAATAGGGG	RKRGKRPRGRPRKHTVTSS	AAAAT-TAATA	1	AAAAT	0.52	0.54	n.d.
GGGGAAAATGGGGTAATAGGGG	RKRGKRPRGRPRKHTVTSS	AAAAT-TAATA	2	AAAAT	0.52	0.53	n.d.
GGGGAAAATGGGGTAATAGGGG	RKRGKRPRGRPRKHTVTSS	AAAAT-TAATA	3	AAAAT	0.51	0.52	n.d.
GGGGAAAATGGGGTAATAGGGG	RKRGKRPRGRPRKHTVTSS	AAAAT-TAATA	4	AAAAT	0.5	0.52	n.d.
GGGGAAAATGGGGTTAAAGGGG	RKRGKRPRGRPRKHTVTSS	AAAAT-TTAAA	0	AAAAT	0.54	0.56	n.d.
GGGGAAAATGGGGTTAAAGGGG	RKRGKRPRGRPRKHTVTSS	AAAAT-TTAAA	1	AAAAT	0.54	0.56	n.d.
GGGGAAAATGGGGTTAAAGGGG	RKRGKRPRGRPRKHTVTSS	AAAAT-TTAAA	2	AAAAT	0.53	0.54	n.d.
GGGGAAAATGGGGTTAAAGGGG	RKRGKRPRGRPRKHTVTSS	AAAAT-TTAAA	3	AAAAT	0.52	0.54	n.d.
GGGGAAAATGGGGTTAAAGGGG	RKRGKRPRGRPRKHTVTSS	AAAAT-TTAAA	4	AAAAT	0.5	0.52	n.d.
GGGGAAAATTGGGGAAAAATGGGG	RKRGKRPRGRPRKHTVTSS	AAAATT-AAAAAT	0	AAAAAT	0.51	0.52	(A?)AAAT
GGGGAAAATTGGGGAAAAATGGGG	RKRGKRPRGRPRKHTVTSS	AAAATT-AAAAAT	1	AAAAAT	0.49	0.5	AAAAT
GGGGAAAATTGGGGAAAAATGGGG	RKRGKRPRGRPRKHTVTSS	AAAATT-AAAAAT	2	AAAAAT	0.48	0.49	(A?)AAAT
GGGGAAAATTGGGGAAAAATGGGG	RKRGKRPRGRPRKHTVTSS	AAAATT-AAAAAT	3	AAAAAT	0.47	0.48	AAAAT
GGGGAAAATTGGGGAAAAATGGGG	RKRGKRPRGRPRKHTVTSS	AAAATT-AAAAAT	4	AAAAAT	0.46	0.47	AAAAT
GGGGAAATGGGGAAAAGGGG	RKRGKRPRGRPRKHTVTSS	AAAT-AAAA	0	AAAA	0.48	0.5	n.d.
GGGGAAATGGGGAAAAGGGG	RKRGKRPRGRPRKHTVTSS	AAAT-AAAA	1	AAAA	0.48	0.5	n.d.
GGGGAAATGGGGAAAAGGGG	RKRGKRPRGRPRKHTVTSS	AAAT-AAAA	2	AAAA	0.47	0.49	n.d.
GGGGAAATGGGGAAAAGGGG	RKRGKRPRGRPRKHTVTSS	AAAT-AAAA	3	AAAA	0.46	0.49	n.d.
GGGGAAATGGGGAAAAGGGG	RKRGKRPRGRPRKHTVTSS	AAAT-AAAA	4	AAAA	0.46	0.49	n.d.
GGGGAAATGGGGAATAGGGG	RKRGKRPRGRPRKHTVTSS	AAAT-AATA	0	AAAT	0.54	0.56	n.d.
GGGGAAATGGGGAATAGGGG	RKRGKRPRGRPRKHTVTSS	AAAT-AATA	1	AAAT	0.53	0.55	n.d.
GGGGAAATGGGGAATAGGGG	RKRGKRPRGRPRKHTVTSS	AAAT-AATA	2	AAAT	0.52	0.54	n.d.
GGGGAAATGGGGAATAGGGG	RKRGKRPRGRPRKHTVTSS	AAAT-AATA	3	AAAT	0.52	0.54	n.d.
GGGGAAATGGGGAATAGGGG	RKRGKRPRGRPRKHTVTSS	AAAT-AATA	4	AAAT	0.52	0.54	n.d.
GGGGAAATGGGGAATTGGGG	RKRGKRPRGRPRKHTVTSS	AAAT-AATT	0	AAAT	0.53	0.55	n.d.
GGGGAAATGGGGAATTGGGG	RKRGKRPRGRPRKHTVTSS	AAAT-AATT	1	AAAT	0.53	0.55	n.d.
GGGGAAATGGGGAATTGGGG	RKRGKRPRGRPRKHTVTSS	AAAT-AATT	2	AAAT	0.51	0.54	n.d.
GGGGAAATGGGGAATTGGGG	RKRGKRPRGRPRKHTVTSS	AAAT-AATT	3	AAAT	0.5	0.52	n.d.
GGGGAAATGGGGAATTGGGG	RKRGKRPRGRPRKHTVTSS	AAAT-AATT	4	AAAT	0.5	0.52	n.d.
GGGGAAATGGGGATAAGGGG	RKRGKRPRGRPRKHTVTSS	AAAT-ATAA	0	AAAT	0.52	0.55	n.d.
GGGGAAATGGGGATAAGGGG	RKRGKRPRGRPRKHTVTSS	AAAT-ATAA	1	AAAT	0.52	0.54	n.d.
GGGGAAATGGGGATAAGGGG	RKRGKRPRGRPRKHTVTSS	AAAT-ATAA	2	AAAT	0.5	0.52	n.d.
GGGGAAATGGGGATAAGGGG	RKRGKRPRGRPRKHTVTSS	AAAT-ATAA	3	AAAT	0.5	0.52	n.d.
GGGGAAATGGGGATAAGGGG	RKRGKRPRGRPRKHTVTSS	AAAT-ATAA	4	AAAT	0.46	0.49	n.d.
GGGGAAATGGGGATATGGGG	RKRGKRPRGRPRKHTVTSS	AAAT-ATAT	0	AAAT	0.51	0.53	n.d.
GGGGAAATGGGGATATGGGG	RKRGKRPRGRPRKHTVTSS	AAAT-ATAT	1	AAAT	0.5	0.53	n.d.
GGGGAAATGGGGATATGGGG	RKRGKRPRGRPRKHTVTSS	AAAT-ATAT	2	AAAT	0.49	0.52	n.d.
GGGGAAATGGGGATATGGGG	RKRGKRPRGRPRKHTVTSS	AAAT-ATAT	3	AAAT	0.48	0.5	n.d.
GGGGAAATGGGGATATGGGG	RKRGKRPRGRPRKHTVTSS	AAAT-ATAT	4	AAAT	0.47	0.5	n.d.
GGGGAAATGGGGTAAAGGGG	RKRGKRPRGRPRKHTVTSS	AAAT-TAAA	0	AAAT	0.53	0.56	n.d.
GGGGAAATGGGGTAAAGGGG	RKRGKRPRGRPRKHTVTSS	AAAT-TAAA	1	AAAT	0.52	0.54	n.d.
GGGGAAATGGGGTAAAGGGG	RKRGKRPRGRPRKHTVTSS	AAAT-TAAA	2	AAAT	0.51	0.54	n.d.
GGGGAAATGGGGTAAAGGGG	RKRGKRPRGRPRKHTVTSS	AAAT-TAAA	3	AAAT	0.51	0.53	n.d.
GGGGAAATGGGGTAAAGGGG	RKRGKRPRGRPRKHTVTSS	AAAT-TAAA	4	AAAT	0.51	0.53	n.d.
GGGGAAATGGGGTAATGGGG	RKRGKRPRGRPRKHTVTSS	AAAT-TAAT	0	AAAT	0.52	0.54	n.d.
GGGGAAATGGGGTAATGGGG	RKRGKRPRGRPRKHTVTSS	AAAT-TAAT	1	AAAT	0.51	0.53	n.d.
GGGGAAATGGGGTAATGGGG	RKRGKRPRGRPRKHTVTSS	AAAT-TAAT	2	AAAT	0.5	0.53	n.d.
GGGGAAATGGGGTAATGGGG	RKRGKRPRGRPRKHTVTSS	AAAT-TAAT	3	AAAT	0.5	0.53	n.d.
GGGGAAATGGGGTAATGGGG	RKRGKRPRGRPRKHTVTSS	AAAT-TAAT	4	AAAT	0.48	0.5	n.d.
GGGGAAATGGGGTATAGGGG	RKRGKRPRGRPRKHTVTSS	AAAT-TATA	0	AAAT	0.51	0.53	n.d.
GGGGAAATGGGGTATAGGGG	RKRGKRPRGRPRKHTVTSS	AAAT-TATA	1	AAAT	0.51	0.53	n.d.
GGGGAAATGGGGTATAGGGG	RKRGKRPRGRPRKHTVTSS	AAAT-TATA	2	AAAT	0.49	0.52	n.d.
GGGGAAATGGGGTATAGGGG	RKRGKRPRGRPRKHTVTSS	AAAT-TATA	3	AAAT	0.49	0.51	n.d.
GGGGAAATGGGGTATAGGGG	RKRGKRPRGRPRKHTVTSS	AAAT-TATA	4	AAAT	0.48	0.51	n.d.
GGGGAAATGGGGTTAAGGGG	RKRGKRPRGRPRKHTVTSS	AAAT-TTAA	0	AAAT	0.53	0.55	n.d.
GGGGAAATGGGGTTAAGGGG	RKRGKRPRGRPRKHTVTSS	AAAT-TTAA	1	AAAT	0.52	0.54	n.d.
GGGGAAATGGGGTTAAGGGG	RKRGKRPRGRPRKHTVTSS	AAAT-TTAA	2	AAAT	0.5	0.52	n.d.
GGGGAAATGGGGTTAAGGGG	RKRGKRPRGRPRKHTVTSS	AAAT-TTAA	3	AAAT	0.49	0.51	n.d.
GGGGAAATGGGGTTAAGGGG	RKRGKRPRGRPRKHTVTSS	AAAT-TTAA	4	AAAT	0.47	0.49	n.d.
GGGGAAATAGGGGAAAATGGGG	RKRGKRPRGRPRKHTVTSS	AAATA-AAAAT	0	AAAAT	0.52	0.54	n.d.
GGGGAAATAGGGGAAAATGGGG	RKRGKRPRGRPRKHTVTSS	AAATA-AAAAT	1	AAAAT	0.51	0.53	n.d.
GGGGAAATAGGGGAAAATGGGG	RKRGKRPRGRPRKHTVTSS	AAATA-AAAAT	2	AAAAT	0.51	0.53	n.d.
GGGGAAATAGGGGAAAATGGGG	RKRGKRPRGRPRKHTVTSS	AAATA-AAAAT	3	AAAAT	0.51	0.52	n.d.
GGGGAAATAGGGGAAAATGGGG	RKRGKRPRGRPRKHTVTSS	AAATA-AAAAT	4	AAAAT	0.49	0.51	n.d.
GGGGAAATATGGGGAAAAATGGGG	RKRGKRPRGRPRKHTVTSS	AAATAT-AAAAAT	0	AAAAAT	0.51	0.52	AAAAT
GGGGAAATATGGGGAAAAATGGGG	RKRGKRPRGRPRKHTVTSS	AAATAT-AAAAAT	1	AAAAAT	0.5	0.51	AAAT
GGGGAAATATGGGGAAAAATGGGG	RKRGKRPRGRPRKHTVTSS	AAATAT-AAAAAT	2	AAAAAT	0.49	0.5	AAAAT
GGGGAAATATGGGGAAAAATGGGG	RKRGKRPRGRPRKHTVTSS	AAATAT-AAAAAT	3	AAAAAT	0.45	0.47	AAAAT
GGGGAAATATGGGGAAAAATGGGG	RKRGKRPRGRPRKHTVTSS	AAATAT-AAAAAT	4	AAAAAT	0.45	0.46	AAAAT
GGGGAAATTGGGGAAAATGGGG	RKRGKRPRGRPRKHTVTSS	AAATT-AAAAT	0	AAAAT	0.51	0.53	n.d.
GGGGAAATTGGGGAAAATGGGG	RKRGKRPRGRPRKHTVTSS	AAATT-AAAAT	1	AAAAT	0.51	0.53	n.d.
GGGGAAATTGGGGAAAATGGGG	RKRGKRPRGRPRKHTVTSS	AAATT-AAAAT	2	AAAAT	0.49	0.51	n.d.
GGGGAAATTGGGGAAAATGGGG	RKRGKRPRGRPRKHTVTSS	AAATT-AAAAT	3	AAAAT	0.47	0.49	n.d.
GGGGAAATTGGGGAAAATGGGG	RKRGKRPRGRPRKHTVTSS	AAATT-AAAAT	4	AAAAT	0.47	0.49	n.d.
GGGGAATAGGGGAAAAGGGG	RKRGKRPRGRPRKHTVTSS	AATA-AAAA	0	AAAA	0.5	0.52	n.d.
GGGGAATAGGGGAAAAGGGG	RKRGKRPRGRPRKHTVTSS	AATA-AAAA	1	AAAA	0.47	0.5	n.d.
GGGGAATAGGGGAAAAGGGG	RKRGKRPRGRPRKHTVTSS	AATA-AAAA	2	AAAA	0.47	0.5	n.d.
GGGGAATAGGGGAAAAGGGG	RKRGKRPRGRPRKHTVTSS	AATA-AAAA	3	AAAA	0.47	0.5	n.d.
GGGGAATAGGGGAAAAGGGG	RKRGKRPRGRPRKHTVTSS	AATA-AAAA	4	AAAA	0.47	0.5	n.d.
GGGGAATAGGGGAAATGGGG	RKRGKRPRGRPRKHTVTSS	AATA-AAAT	0	AAAT	0.51	0.54	n.d.
GGGGAATAGGGGAAATGGGG	RKRGKRPRGRPRKHTVTSS	AATA-AAAT	1	AAAT	0.49	0.52	n.d.
GGGGAATAGGGGAAATGGGG	RKRGKRPRGRPRKHTVTSS	AATA-AAAT	2	AAAT	0.48	0.51	n.d.
GGGGAATAGGGGAAATGGGG	RKRGKRPRGRPRKHTVTSS	AATA-AAAT	3	AAAT	0.48	0.5	n.d.
GGGGAATAGGGGAAATGGGG	RKRGKRPRGRPRKHTVTSS	AATA-AAAT	4	AAAT	0.47	0.5	n.d.
GGGGAATAAGGGGAAAATGGGG	RKRGKRPRGRPRKHTVTSS	AATAA-AAAAT	0	AAAAT	0.52	0.54	n.d.
GGGGAATAAGGGGAAAATGGGG	RKRGKRPRGRPRKHTVTSS	AATAA-AAAAT	1	AAAAT	0.51	0.53	n.d.
GGGGAATAAGGGGAAAATGGGG	RKRGKRPRGRPRKHTVTSS	AATAA-AAAAT	2	AAAAT	0.51	0.53	n.d.
GGGGAATAAGGGGAAAATGGGG	RKRGKRPRGRPRKHTVTSS	AATAA-AAAAT	3	AAAAT	0.5	0.52	n.d.
GGGGAATAAGGGGAAAATGGGG	RKRGKRPRGRPRKHTVTSS	AATAA-AAAAT	4	AAAAT	0.49	0.51	n.d.
GGGGAATAATGGGGAAAAATGGGG	RKRGKRPRGRPRKHTVTSS	AATAAT-AAAAAT	0	AAAAAT	0.5	0.51	AAAAT
GGGGAATAATGGGGAAAAATGGGG	RKRGKRPRGRPRKHTVTSS	AATAAT-AAAAAT	1	AAAAAT	0.5	0.51	AAAAT
GGGGAATAATGGGGAAAAATGGGG	RKRGKRPRGRPRKHTVTSS	AATAAT-AAAAAT	2	AAAAAT	0.5	0.51	AAAT
GGGGAATAATGGGGAAAAATGGGG	RKRGKRPRGRPRKHTVTSS	AATAAT-AAAAAT	3	AAAAAT	0.47	0.48	AAAAT
GGGGAATAATGGGGAAAAATGGGG	RKRGKRPRGRPRKHTVTSS	AATAAT-AAAAAT	4	AAAAAT	0.47	0.48	AAAAT
GGGGAATATGGGGAAAATGGGG	RKRGKRPRGRPRKHTVTSS	AATAT-AAAAT	0	AAAAT	0.5	0.51	n.d.
GGGGAATATGGGGAAAATGGGG	RKRGKRPRGRPRKHTVTSS	AATAT-AAAAT	1	AAAAT	0.5	0.51	n.d.
GGGGAATATGGGGAAAATGGGG	RKRGKRPRGRPRKHTVTSS	AATAT-AAAAT	2	AAAAT	0.48	0.49	n.d.
GGGGAATATGGGGAAAATGGGG	RKRGKRPRGRPRKHTVTSS	AATAT-AAAAT	3	AAAAT	0.48	0.49	n.d.
GGGGAATATGGGGAAAATGGGG	RKRGKRPRGRPRKHTVTSS	AATAT-AAAAT	4	AAAAT	0.47	0.48	n.d.
GGGGAATTGGGGAAAAGGGG	RKRGKRPRGRPRKHTVTSS	AATT-AAAA	0	AAAA	0.5	0.52	n.d.
GGGGAATTGGGGAAAAGGGG	RKRGKRPRGRPRKHTVTSS	AATT-AAAA	1	AAAA	0.5	0.52	n.d.
GGGGAATTGGGGAAAAGGGG	RKRGKRPRGRPRKHTVTSS	AATT-AAAA	2	AAAA	0.49	0.52	n.d.
GGGGAATTGGGGAAAAGGGG	RKRGKRPRGRPRKHTVTSS	AATT-AAAA	3	AAAA	0.49	0.52	n.d.
GGGGAATTGGGGAAAAGGGG	RKRGKRPRGRPRKHTVTSS	AATT-AAAA	4	AAAA	0.47	0.5	n.d.
GGGGAATTGGGGAAATGGGG	RKRGKRPRGRPRKHTVTSS	AATT-AAAT	0	AAAT	0.46	0.48	n.d.
GGGGAATTGGGGAAATGGGG	RKRGKRPRGRPRKHTVTSS	AATT-AAAT	1	AAAT	0.46	0.48	n.d.
GGGGAATTGGGGAAATGGGG	RKRGKRPRGRPRKHTVTSS	AATT-AAAT	2	AAAT	0.46	0.48	n.d.
GGGGAATTGGGGAAATGGGG	RKRGKRPRGRPRKHTVTSS	AATT-AAAT	3	AAAT	0.45	0.48	n.d.
GGGGAATTGGGGAAATGGGG	RKRGKRPRGRPRKHTVTSS	AATT-AAAT	4	AAAT	0.45	0.48	n.d.
GGGGATAAGGGGAAAAGGGG	RKRGKRPRGRPRKHTVTSS	ATAA-AAAA	0	AAAA	0.52	0.54	n.d.
GGGGATAAGGGGAAAAGGGG	RKRGKRPRGRPRKHTVTSS	ATAA-AAAA	1	AAAA	0.49	0.52	n.d.
GGGGATAAGGGGAAAAGGGG	RKRGKRPRGRPRKHTVTSS	ATAA-AAAA	2	AAAA	0.48	0.5	n.d.
GGGGATAAGGGGAAAAGGGG	RKRGKRPRGRPRKHTVTSS	ATAA-AAAA	3	AAAA	0.48	0.5	n.d.
GGGGATAAGGGGAAAAGGGG	RKRGKRPRGRPRKHTVTSS	ATAA-AAAA	4	AAAA	0.45	0.47	n.d.
GGGGATAAGGGGAAATGGGG	RKRGKRPRGRPRKHTVTSS	ATAA-AAAT	0	AAAT	0.51	0.53	n.d.
GGGGATAAGGGGAAATGGGG	RKRGKRPRGRPRKHTVTSS	ATAA-AAAT	1	AAAT	0.5	0.53	n.d.
GGGGATAAGGGGAAATGGGG	RKRGKRPRGRPRKHTVTSS	ATAA-AAAT	2	AAAT	0.48	0.51	n.d.
GGGGATAAGGGGAAATGGGG	RKRGKRPRGRPRKHTVTSS	ATAA-AAAT	3	AAAT	0.47	0.5	n.d.
GGGGATAAGGGGAAATGGGG	RKRGKRPRGRPRKHTVTSS	ATAA-AAAT	4	AAAT	0.44	0.46	n.d.
GGGGATATGGGGAAAAGGGG	RKRGKRPRGRPRKHTVTSS	ATAT-AAAA	0	AAAA	0.49	0.52	n.d.
GGGGATATGGGGAAAAGGGG	RKRGKRPRGRPRKHTVTSS	ATAT-AAAA	1	AAAA	0.49	0.51	n.d.
GGGGATATGGGGAAAAGGGG	RKRGKRPRGRPRKHTVTSS	ATAT-AAAA	2	AAAA	0.48	0.5	n.d.
GGGGATATGGGGAAAAGGGG	RKRGKRPRGRPRKHTVTSS	ATAT-AAAA	3	AAAA	0.48	0.5	n.d.
GGGGATATGGGGAAAAGGGG	RKRGKRPRGRPRKHTVTSS	ATAT-AAAA	4	AAAA	0.47	0.5	n.d.
GGGGATATGGGGAAATGGGG	RKRGKRPRGRPRKHTVTSS	ATAT-AAAT	0	AAAT	0.52	0.54	n.d.
GGGGATATGGGGAAATGGGG	RKRGKRPRGRPRKHTVTSS	ATAT-AAAT	1	AAAT	0.48	0.5	n.d.
GGGGATATGGGGAAATGGGG	RKRGKRPRGRPRKHTVTSS	ATAT-AAAT	2	AAAT	0.46	0.49	n.d.
GGGGATATGGGGAAATGGGG	RKRGKRPRGRPRKHTVTSS	ATAT-AAAT	3	AAAT	0.46	0.49	n.d.
GGGGATATGGGGAAATGGGG	RKRGKRPRGRPRKHTVTSS	ATAT-AAAT	4	AAAT	0.45	0.48	n.d.
GGGGATATTAGGGGAAAAATGGGG	RKRGKRPRGRPRKHTVTSS	ATATTA-AAAAAT	0	AAAAAT	0.52	0.53	AAAAT
GGGGATATTAGGGGAAAAATGGGG	RKRGKRPRGRPRKHTVTSS	ATATTA-AAAAAT	1	AAAAAT	0.52	0.52	AAAAT
GGGGATATTAGGGGAAAAATGGGG	RKRGKRPRGRPRKHTVTSS	ATATTA-AAAAAT	2	AAAAAT	0.51	0.51	(A?)AAAT
GGGGATATTAGGGGAAAAATGGGG	RKRGKRPRGRPRKHTVTSS	ATATTA-AAAAAT	3	AAAAAT	0.49	0.5	AAAAT
GGGGATATTAGGGGAAAAATGGGG	RKRGKRPRGRPRKHTVTSS	ATATTA-AAAAAT	4	AAAAAT	0.47	0.48	AAAAT
GGGGATTAAGGGGAAAATGGGG	RKRGKRPRGRPRKHTVTSS	ATTAA-AAAAT	0	AAAAT	0.52	0.53	n.d.
GGGGATTAAGGGGAAAATGGGG	RKRGKRPRGRPRKHTVTSS	ATTAA-AAAAT	1	AAAAT	0.51	0.53	n.d.
GGGGATTAAGGGGAAAATGGGG	RKRGKRPRGRPRKHTVTSS	ATTAA-AAAAT	2	AAAAT	0.51	0.52	n.d.
GGGGATTAAGGGGAAAATGGGG	RKRGKRPRGRPRKHTVTSS	ATTAA-AAAAT	3	AAAAT	0.5	0.51	n.d.
GGGGATTAAGGGGAAAATGGGG	RKRGKRPRGRPRKHTVTSS	ATTAA-AAAAT	4	AAAAT	0.49	0.5	n.d.
GGGGATTTTAGGGGAAAAATGGGG	RKRGKRPRGRPRKHTVTSS	ATTTTA-AAAAAT	0	AAAAAT	0.52	0.52	AAAAT
GGGGATTTTAGGGGAAAAATGGGG	RKRGKRPRGRPRKHTVTSS	ATTTTA-AAAAAT	1	AAAAAT	0.51	0.52	AAAAT
GGGGATTTTAGGGGAAAAATGGGG	RKRGKRPRGRPRKHTVTSS	ATTTTA-AAAAAT	2	AAAAAT	0.5	0.51	AAAT
GGGGATTTTAGGGGAAAAATGGGG	RKRGKRPRGRPRKHTVTSS	ATTTTA-AAAAAT	3	AAAAAT	0.49	0.5	AAAAT
GGGGATTTTAGGGGAAAAATGGGG	RKRGKRPRGRPRKHTVTSS	ATTTTA-AAAAAT	4	AAAAAT	0.48	0.49	AAAAT
GGGGTAAAGGGGAAAAGGGG	RKRGKRPRGRPRKHTVTSS	TAAA-AAAA	0	AAAA	0.49	0.51	n.d.
GGGGTAAAGGGGAAAAGGGG	RKRGKRPRGRPRKHTVTSS	TAAA-AAAA	1	AAAA	0.47	0.49	n.d.
GGGGTAAAGGGGAAAAGGGG	RKRGKRPRGRPRKHTVTSS	TAAA-AAAA	2	AAAA	0.47	0.49	n.d.
GGGGTAAAGGGGAAAAGGGG	RKRGKRPRGRPRKHTVTSS	TAAA-AAAA	3	AAAA	0.45	0.48	n.d.
GGGGTAAAGGGGAAAAGGGG	RKRGKRPRGRPRKHTVTSS	TAAA-AAAA	4	AAAA	0.45	0.48	n.d.
GGGGTAAAGGGGAAATGGGG	RKRGKRPRGRPRKHTVTSS	TAAA-AAAT	0	AAAT	0.48	0.51	n.d.
GGGGTAAAGGGGAAATGGGG	RKRGKRPRGRPRKHTVTSS	TAAA-AAAT	1	AAAT	0.47	0.5	n.d.
GGGGTAAAGGGGAAATGGGG	RKRGKRPRGRPRKHTVTSS	TAAA-AAAT	2	AAAT	0.47	0.5	n.d.
GGGGTAAAGGGGAAATGGGG	RKRGKRPRGRPRKHTVTSS	TAAA-AAAT	3	AAAT	0.46	0.49	n.d.
GGGGTAAAGGGGAAATGGGG	RKRGKRPRGRPRKHTVTSS	TAAA-AAAT	4	AAAT	0.42	0.46	n.d.
GGGGTAAAAGGGGAAAATGGGG	RKRGKRPRGRPRKHTVTSS	TAAAA-AAAAT	0	AAAAT	0.51	0.52	n.d.
GGGGTAAAAGGGGAAAATGGGG	RKRGKRPRGRPRKHTVTSS	TAAAA-AAAAT	1	AAAAT	0.51	0.52	n.d.
GGGGTAAAAGGGGAAAATGGGG	RKRGKRPRGRPRKHTVTSS	TAAAA-AAAAT	2	AAAAT	0.51	0.52	n.d.
GGGGTAAAAGGGGAAAATGGGG	RKRGKRPRGRPRKHTVTSS	TAAAA-AAAAT	3	AAAAT	0.5	0.51	n.d.
GGGGTAAAAGGGGAAAATGGGG	RKRGKRPRGRPRKHTVTSS	TAAAA-AAAAT	4	AAAAT	0.47	0.49	n.d.
GGGGTAATGGGGAAAAGGGG	RKRGKRPRGRPRKHTVTSS	TAAT-AAAA	0	AAAA	0.5	0.52	n.d.
GGGGTAATGGGGAAAAGGGG	RKRGKRPRGRPRKHTVTSS	TAAT-AAAA	1	AAAA	0.49	0.51	n.d.
GGGGTAATGGGGAAAAGGGG	RKRGKRPRGRPRKHTVTSS	TAAT-AAAA	2	AAAA	0.48	0.5	n.d.
GGGGTAATGGGGAAAAGGGG	RKRGKRPRGRPRKHTVTSS	TAAT-AAAA	3	AAAA	0.47	0.49	n.d.
GGGGTAATGGGGAAAAGGGG	RKRGKRPRGRPRKHTVTSS	TAAT-AAAA	4	AAAA	0.47	0.49	n.d.
GGGGTAATGGGGAAATGGGG	RKRGKRPRGRPRKHTVTSS	TAAT-AAAT	0	AAAT	0.48	0.51	n.d.
GGGGTAATGGGGAAATGGGG	RKRGKRPRGRPRKHTVTSS	TAAT-AAAT	1	AAAT	0.48	0.5	n.d.
GGGGTAATGGGGAAATGGGG	RKRGKRPRGRPRKHTVTSS	TAAT-AAAT	2	AAAT	0.48	0.5	n.d.
GGGGTAATGGGGAAATGGGG	RKRGKRPRGRPRKHTVTSS	TAAT-AAAT	3	AAAT	0.48	0.5	n.d.
GGGGTAATGGGGAAATGGGG	RKRGKRPRGRPRKHTVTSS	TAAT-AAAT	4	AAAT	0.44	0.47	n.d.
GGGGTAATAGGGGAAAATGGGG	RKRGKRPRGRPRKHTVTSS	TAATA-AAAAT	0	AAAAT	0.53	0.54	n.d.
GGGGTAATAGGGGAAAATGGGG	RKRGKRPRGRPRKHTVTSS	TAATA-AAAAT	1	AAAAT	0.52	0.54	n.d.
GGGGTAATAGGGGAAAATGGGG	RKRGKRPRGRPRKHTVTSS	TAATA-AAAAT	2	AAAAT	0.51	0.53	n.d.
GGGGTAATAGGGGAAAATGGGG	RKRGKRPRGRPRKHTVTSS	TAATA-AAAAT	3	AAAAT	0.5	0.52	n.d.
GGGGTAATAGGGGAAAATGGGG	RKRGKRPRGRPRKHTVTSS	TAATA-AAAAT	4	AAAAT	0.49	0.51	n.d.
GGGGTATAGGGGAAAAGGGG	RKRGKRPRGRPRKHTVTSS	TATA-AAAA	0	AAAA	0.49	0.51	n.d.
GGGGTATAGGGGAAAAGGGG	RKRGKRPRGRPRKHTVTSS	TATA-AAAA	1	AAAA	0.49	0.5	n.d.
GGGGTATAGGGGAAAAGGGG	RKRGKRPRGRPRKHTVTSS	TATA-AAAA	2	AAAA	0.48	0.5	n.d.
GGGGTATAGGGGAAAAGGGG	RKRGKRPRGRPRKHTVTSS	TATA-AAAA	3	AAAA	0.47	0.49	n.d.
GGGGTATAGGGGAAAAGGGG	RKRGKRPRGRPRKHTVTSS	TATA-AAAA	4	AAAA	0.44	0.47	n.d.
GGGGTATAGGGGAAATGGGG	RKRGKRPRGRPRKHTVTSS	TATA-AAAT	0	AAAT	0.5	0.53	n.d.
GGGGTATAGGGGAAATGGGG	RKRGKRPRGRPRKHTVTSS	TATA-AAAT	1	AAAT	0.49	0.52	n.d.
GGGGTATAGGGGAAATGGGG	RKRGKRPRGRPRKHTVTSS	TATA-AAAT	2	AAAT	0.49	0.52	n.d.
GGGGTATAGGGGAAATGGGG	RKRGKRPRGRPRKHTVTSS	TATA-AAAT	3	AAAT	0.49	0.51	n.d.
GGGGTATAGGGGAAATGGGG	RKRGKRPRGRPRKHTVTSS	TATA-AAAT	4	AAAT	0.47	0.5	n.d.
GGGGTTAAGGGGAAAAGGGG	RKRGKRPRGRPRKHTVTSS	TTAA-AAAA	0	AAAA	0.5	0.52	n.d.
GGGGTTAAGGGGAAAAGGGG	RKRGKRPRGRPRKHTVTSS	TTAA-AAAA	1	AAAA	0.49	0.51	n.d.
GGGGTTAAGGGGAAAAGGGG	RKRGKRPRGRPRKHTVTSS	TTAA-AAAA	2	AAAA	0.49	0.5	n.d.
GGGGTTAAGGGGAAAAGGGG	RKRGKRPRGRPRKHTVTSS	TTAA-AAAA	3	AAAA	0.45	0.48	n.d.
GGGGTTAAGGGGAAAAGGGG	RKRGKRPRGRPRKHTVTSS	TTAA-AAAA	4	AAAA	0.45	0.47	n.d.
GGGGTTAAGGGGAAATGGGG	RKRGKRPRGRPRKHTVTSS	TTAA-AAAT	0	AAAT	0.5	0.53	n.d.
GGGGTTAAGGGGAAATGGGG	RKRGKRPRGRPRKHTVTSS	TTAA-AAAT	1	AAAT	0.49	0.52	n.d.
GGGGTTAAGGGGAAATGGGG	RKRGKRPRGRPRKHTVTSS	TTAA-AAAT	2	AAAT	0.48	0.5	n.d.
GGGGTTAAGGGGAAATGGGG	RKRGKRPRGRPRKHTVTSS	TTAA-AAAT	3	AAAT	0.47	0.5	n.d.
GGGGTTAAGGGGAAATGGGG	RKRGKRPRGRPRKHTVTSS	TTAA-AAAT	4	AAAT	0.44	0.47	n.d.
GGGGTTAAAGGGGAAAATGGGG	RKRGKRPRGRPRKHTVTSS	TTAAA-AAAAT	0	AAAAT	0.52	0.54	n.d.
GGGGTTAAAGGGGAAAATGGGG	RKRGKRPRGRPRKHTVTSS	TTAAA-AAAAT	1	AAAAT	0.51	0.53	n.d.
GGGGTTAAAGGGGAAAATGGGG	RKRGKRPRGRPRKHTVTSS	TTAAA-AAAAT	2	AAAAT	0.48	0.5	n.d.
GGGGTTAAAGGGGAAAATGGGG	RKRGKRPRGRPRKHTVTSS	TTAAA-AAAAT	3	AAAAT	0.48	0.49	n.d.
GGGGTTAAAGGGGAAAATGGGG	RKRGKRPRGRPRKHTVTSS	TTAAA-AAAAT	4	AAAAT	0.47	0.49	n.d.
